# Fission yeast Pak1 phosphorylates anillin-like Mid1 for spatial control of cytokinesis

**DOI:** 10.1101/722900

**Authors:** Joseph O. Magliozzi, Jack Sears, Lauren Cressey, Marielle Brady, Hannah E. Opalko, Arminja N. Kettenbach, James B. Moseley

**Affiliations:** Department of Biochemistry and Cell Biology, The Geisel School of Medicine at Dartmouth, Hanover, NH 03755, USA; Norris Cotton Cancer Center, The Geisel School of Medicine at Dartmouth, Lebanon, NH 03756, USA

## Abstract

Protein kinases direct polarized growth by regulating the cytoskeleton in time and space, and could play similar roles in cell division. We found that the Cdc42-activated polarity kinase Pak1 colocalizes with the assembling contractile actomyosin ring (CAR) and remains at the division site during septation. Mutations in *pak1* led to defects in CAR assembly and genetic interactions with cytokinesis mutants. Through a phosphoproteomic screen, we identified novel Pak1 substrates that function in polarized growth and cytokinesis. For cytokinesis, we found that Pak1 regulates the localization of its substrates Mid1 and Cdc15 to the CAR. Mechanistically, Pak1 phosphorylates the Mid1 N-terminus to promote its association with cortical nodes that act as CAR precursors. Defects in Pak1-Mid1 signaling lead to misplaced and defective division planes, but these phenotypes can be rescued by synthetic tethering of Mid1 to cortical nodes. Our work defines a new signaling mechanism driven by a cell polarity kinase that promotes CAR assembly in the correct time and place.

**Summary:** Magliozzi et al. show that fission yeast cell polarity kinase Pak1 regulates cytokinesis. Through a phosphoproteomic screen and subsequent mutant analysis, their work uncovers direct targets and mechanisms for Pak1 activity during cell division.
