## Supplemental Table S1 for "Fission yeast Pak1 phosphorylates anillin-like Mid1 for spatial control of cytokinesis"

### Sheet: Sheet1
Strain	Genotype	Source
JM41	h+ cyk3-GFP::kanMX6 ade6-M216 ura4-D18 leu1-32	Lab stock
JM224	orb2-34 h-	Paul Nurse lab (PN3087)
JM225	orb2-34 h+	Paul Nurse lab (PN3088)
JM334	kanMX6-Pcdc15-GFP-cdc15 ade6-M210 leu1-32 ura4-D18 h-	Jian-Qiu Wu lab (JW1038)
JM366	972 h-	Lab stock
JM367	972 h+	Lab stock
JM379	mid1-366 h-	Paul Nurse lab (PN1444)
JM610	cdc15-140	Paul Nurse lab (PN126)
JM685	rng2-D5 ULA- h-	Paul Nurse lab (PN4458)
JM1493	mid1∆::ura4+ ade6-M216 leu1-32 ura4-D18 h- + pSM26 integrated (pJK148-pmid GFP-Nter mid1 1-506, leu1+)	Anne Paoletti lab (AP998)
JM4639	Pshk1-CRIB-3GFP::ura4+ h-	Lab stock
JM4782	pak1-mEGFP::kanMX6 Rlc1-Ruby2::hphR h+	This study
JM4787	pak1::ClonNatR pak1-as(M460A)-HphR leu1-32 ura4D-18 ade6-M210 h-	Juraj Gregan lab (JG15927)
JM4994	pak1::ClonNatR pak1-as(M460A)-HphR leu1-32 ura4D-18 ade6-M210 h+	This study
JM5027	kanMX6-Pcdc15-GFP-cdc15 pak1::ClonNatR pak1-as(M460A)-HphR ade6-M210 ura4D-18	This study
JM5099	rlc1-mNeonGreen::HphR sad1-meGFP::kanMX6 ULA-	This study
JM5101	rlc1-mNeonGreen::HphR pak1::ClonNatR pak1-as(M460A)-HphR sad1-meGFP::kanMX6 ura4D-18 ade6-M210	This study
JM5117	rlc1-mNeonGreen::HphR orb2-34 sad1-meGFP::kanMX6 uraD-18 ade6-m210	This study
JM5141	pak1-mEGFP Lifeact-mCherry::leu+ ULA+	This study
JM5241	Pshk1-CRIB-3GFP::ura4+ rlc1-mRuby2 sad1-mCherry ade6-M216	This study
JM5243	orb6-mEGFP::kanMX6 rlc1-mRuby2::HphR sad1-mCherry::natR	This study
JM5244	pom1-mEGFP::kanMX6 rlc1-mRuby2::HphR sad1-mCherry::natR	This study
JM5246	pck1-mEGFP::kanMX6 rlc1-mRuby2::HphR sad1-mCherry::natR	This study
JM5247	pck2-mEGFP::kanMX6 rlc1-mRuby2::HphR	This study
JM5248	nak1-mEGFP::kanMX6 rlc1-mRuby2::HphR sad1-mCherry::natR	This study
JM5249	pak1-mEGFP::kanMX6 rlc1-mRuby2::HphR sad1-mCherry::natR	This study
JM5261	kin1-meGFP::kanMX6 rlc1-mRuby2::HphR sad1-mCherry::natR	This study
JM5288	mid1-mNeonGreen h+	This study
JM5289	pak1-mNeonGreen::HphR rlc1-mRuby2::HphR sad1-mCherry::natR	This study
JM5300	orb2-34 mid1-366	This study
JM5302	orb2-34 rng2-D5	This study
JM5308	orb2-34 cdc15-140	This study
JM5329	leu1::Prlc1-rlc1-mNeonGreen-Tadh rlc1∆::ura4+ sad1-meGFP ade6-M210	This study
JM5331	leu1::Prlc1-rlc1(S35A)-mNeonGreen-Tadh rlc1∆::ura4+ sad1-meGFP ade6-M210	This study
JM5356	leu1::Prlc1-rlc1(S35AS36A)-mNeonGreen-Tadh rlc1∆::ura4+ sad1-meGFP ade6-M210	This study
JM5357	leu1::Prlc1-rlc1(S36A)-mNeonGreen-Tadh rlc1∆::ura4+ sad1-meGFP ade6-M210	This study
JM5460	rga4∆::kanMX6 h+	This study
JM5466	rng2-D5 rga4∆::KanMX6	This study
JM5469	mid1-366 rga4∆::KanMX6	This study
JM5501	mid1-mNeonGreen::HphR pak1::ClonNatR pak1-as(M460A)-HphR	This study
JM5534	mid1-366 leu1::Prlc1-rlc1(S35A S36A)-mNeonGreen-Tadh rlc1∆::ura4+	This study
JM5536	mid1-366 leu1::Prlc1-rlc1(S35A)-mNeonGreen-Tadh rlc1∆::ura4+	This study
JM5538	mid1-366 leu1::Prlc1-rlc1(S36A)-mNeonGreen-Tadh rlc1∆::ura4+	This study
JM5611	mid1-366 leu1::Prlc1-rlc1-mNeonGreen-Tadh rlc1∆::ura4+	This study
JM5690	kanMX6-Pcdc15-GFP-cdc15 sad1-mEGFP::kanMX6 ade6-M210 leu1-32	This study
JM5691	kanMX6-Pcdc15-GFP-cdc15 sad1-mEGFP::kanMX6 pak1::ClonNatR pak1-as(M460A)-HphR ade6-M210 leu1-32 ura4-D18 h-	This study
JM5926	mid1∆::ura4+ ade6-M216 leu1-32 ura4-D18 + pSM26 integrated (pJK148-pmid GFP-Nter mid1 1-506, leu1+) pak1::ClonNatR pak1-as(M460A)-HphR ade6-M216	This study
JM6044	rga4∆::kanMX6 mid1∆::ura4+ ade6-M216 leu1-32 ura4-D18 + pSM26 integrated (pJK148-pmid GFP-Nter mid1 1-506, leu1+)	This study
JM6441	mid1∆::kanMX6 pJK210-Pmid1-GFP-mid1(1-506)-Tnmt1 ura4+	This study
JM6445	mid1∆::kanMX6 pJK210-Pmid1-GFP-mid1(1-506)(S328A,S329A,S331A,S403A,S416A,S418A,S422A,S425A,S432A)-Tnmt1 ura4+	This study
JM6497	mid1∆::kanMX6 pJK210-Pmid1-GFP-mid1(1-506)-Tnmt1 cdr2-tagRFP::HphR ura4+	This study
JM6498	mid1∆::kanMX6 pJK210-Pmid1-GFP-mid1(1-506)(S328A,S329A,S331A,S403A,S416A,S418A,S422A,S425A,S432A)-Tnmt1 cdr2-tagRFP::HphR ura4+	This study
JM6504	mid1∆::kanMX6 pJK210-Pmid1-mid1-mNeonGreen-Tadh1 ura4+	This study
JM6505	mid1∆::kanMX6 pJK210-Pmid1-mid1(S328A,S329A,S331A,S403A,S416A,S418A,S422A,S425A,S432A)-mNeonGreen-Tadh1 ura4+	This study
JM6515	mid1∆::kanMX6 pJK210-Pmid1-mid1-mNeonGreen-Tadh1 sad1-mEGFP::kanMX6 ura4+	This study
JM6516	mid1∆::kanMX6 pJK210-Pmid1-mid1(S328A,S329A,S331A,S403A,S416A,S418A,S422A,S425A,S432A)-mNeonGreen-Tadh1 sad1-mEGFP::kanMX6 ura4+	This study
JM6520	mid1∆::kanMX6 pJK210-Pmid1-mid1-mNeonGreen-Tadh1 plo1-1 ura4+	This study
JM6521	mid1∆::kanMX6 pJK210-Pmid1-mid1(S328A,S329A,S331A,S403A,S416A,S418A,S422A,S425A,S432A)-mNeonGreen-Tadh1 plo1-1 ura4+	This study
JM6607	mid1∆::kanMX6 pJK210-Pmid1-mid1-mNeonGreen-Tadh1 pak1::ClonNatR pak1-as(M460A)-HphR plo1-1 ura4+	This study
JM6649	mid1∆::kanMX6 pJK210-Pmid1-GFP-mid1(1-506)-Tnmt1 cdr2-GBP-mCherry::HphR ura4+	This study
JM6650	mid1∆::kanMX6 pJK210-Pmid1-GFP-mid1(1-506)(S328A,S329A,S331A,S403A,S416A,S418A,S422A,S425A,S432A)-Tnmt1 cdr2-GBP-mCherry ura4+	This study
Protein purification constructs
Plasmid	gene	expressed protein
pJM209	pGEX-6P-1	GST
pJM1340	pMBP-cdc15 (358-928)	MBP-cdc15 (358-928)
pJM1342	pGEX-6P-1-cyk3 (81-388)	GST-cyk3 (81-388)
pJM1392	pGEX-6P-1-pak1	GST-pak1
pJM1414	pGEX-6P-1-rlc1	GST-rlc1
pJM1415	pGEX-6P-1-rlc1(S35A,S36A)	GST-rlc1(S35A,S36A)
pJM1416	pGEX-6P-1-rlc1(S35A)	GST-rlc1(S35A)
pJM1417	pGEX-6P-1-rlc1(S36A)	GST-rlc1(S36A)
pJM1418	pGEX-6P-1-pak1(K415R)	GST-pak1(K415R)
pJM1449	pGEX-6P-1-rga4 (389-1150)	GST-rga4 (389-1150)
pJM1450	pGEX-6P-1-tea3	GST-tea3
pJM1451	pGEX-6P-1-scd1 (10-872)	GST-scd1 (10-872)
pJM1475	pGEX-6P-1-mid1 (300-450)	GST-mid1 (300-450)
pJM1518	pGEX-6P-1-mid1 (300-450)(S328A,S329A,S331A,S403A,S416A,S418A,S422A,S425A,S432A) - (9A)	GST-mid1 (300-450)(S328A,S329A,S331A,S403A,S416A,S418A,S422A,S425A,S432A) - (9A)
leu1+ integration constructs
Plasmid	gene
pJM1406	pJK148-Prlc1-rlc1-mNeonGreen-Tadh1
pJM1407	pJK148-Prlc1-rlc1(S35A S36A)-mNeonGreen-Tadh1
pJM1408	pJK148-Prlc1-rlc1(S35A)-mNeonGreen-Tadh1
pJM1409	pJK148-Prlc1-rlc1(S36A)-mNeonGreen-Tadh1
ura4+ integration constructs
Plasmid	gene
pJM1520	pJK210-Pmid1-mid1-mNeonGreen-Tadh1
pJM1521	pJK210-Pmid1-mid1(S328A,S329A,S331A,S403A,S416A,S418A,S422A,S425A,S432A)-mNeonGreen-Tadh1 - (9A)
pJM1522	pJK210-Pmid1-GFP-mid1(1-506)-Tnmt1
pJM1523	pJK210-Pmid1-GFP-mid1(1-506)(S328A,S329A,S331A,S403A,S416A,S418A,S422A,S425A,S432A)-Tnmt1 - (9A)
